# Visualizing the Rapid Degradation and Differential Binding of Membrane-Bound Human ACE2 Protein Upon Binding and Internalization of the SARS-CoV-2 Spike RBD Protein

**DOI:** 10.1101/2024.03.07.583884

**Authors:** Paul Feinstein

## Abstract

The SARS-CoV-2 betacoronavirus infects humans through binding the Angiotensin Converting Enzyme 2 (ACE2) protein that lines the nasal cavity and lungs, followed by import into a cell utilizing the Transmembrane Protease, Serine 2 (TMPRSS2) cofactor. ACE2 binding is mediated by an approximately 200-residue portion of the SARS-CoV-2 extracellular spike protein, the receptor binding domain (RBD). Robust interactions are shown using a novel cell-based assay between an RBD membrane tethered-GFP fusion protein and a membrane-bound ACE2-Cherry fusion protein. Several observations were not predicted, including rapid and sustained interactions leading to internalization of the RBD fusion protein into ACE2-expressing cells and rapid downregulation of ACE2-Cherry fluorescence, suggesting that a membrane-associated form of RBD found on the viral coat may have long-term system-wide consequences on ACE2-expressing cells. Targeted mutation in the RBD disulfide Loop 4 led to a loss of internalization for several variants tested. However, a secreted RBD did not cause ACE2 downregulation of ACE2-Cherry fluorescence. Omicron BA.1 and BA.2 variants have altered their dependency on the amino terminus (Nt) of the ACE2 protein. In contrast, the H-CoV-NL63 RBD is only dependent on the ACE2 internal region for binding, leading to the conclusion that the RBD binding surface of ACE2 appears relatively fluid and amenable to internalizing a range of novel variants.
