## Supplemental Data File S1 for "Visualizing the Rapid Degradation and Differential Binding of Membrane-Bound Human ACE2 Protein Upon Binding and Internalization of the SARS-CoV-2 Spike RBD Protein"

### Sheet: Sequences of Clones 
ACE2 clones	Name				Cloning	Expression	RBD Binding
						PM=Plasma Membrane
ACE WT	ACE WT-PacI fusion			Parent sequence: human ACE2	Ordered- R1/PacI	Good-PM	Binds	ACE WT-PacI fusion	GAATTCACAGGGGACGATGTCAAGCTCTTCCTGGCTCCTTCTCAGCCTTGTTGCTGTAACTGCTGCTCAGTCCACCATTGAGGAACAGGCCAAGACATTTTTGGACAAGTTTAACCACGAAGCCGAAGACCTGTTCTATCAAAGTTCACTTGCTTCTTGGAATTATAACACCAATATTACTGAAGAGAATGTCCAAAACATGAATAATGCTGGGGACAAATGGTCTGCCTTTTTAAAGGAACAGTCCACACTTGCCCAAATGTATCCACTACAAGAAATTCAGAATCTCACAGTCAAGCTTCAGCTGCAGGCTCTTCAGCAAAATGGGTCTTCAGTGCTCTCAGAAGACAAGAGCAAACGGTTGAACACAATTCTAAATACAATGAGCACCATCTACAG…
			Postion of mutant	Parent sequence: mCherry	Pac/Not Fusion Fragment				TTAATTAACGATCCACCGGTCGCCACCATGGTGAGCAAGGGCGAGGAGGATAACATGGCCATCATCAAGGAGTTCATGCGCTTCAAGGTGCACATGGAGGGCTCCGTGAACGGCCACGAGTTCGAGATCGAGGGCGAGGGCGAGGGCCGCCCCTACGAGGGCACCCAGACCGCCAAGCTGAAGGTGACCAAGGGTGGCCCCCTGCCCTTCGCCTGGGACATCCTGTCCCCTCAGTTCATGTACGGCTCCAAGGCCTACGTGAAGCACCCCGCCGACATCCCCGACTACTTGAAGCTGTCCTTCCCCGAGGGCTTCAAGTGGGAGCGCGTGATGAACTTCGAGGACGGCGGCGTGGTGACCGTGACCCAGGACTCCTCCCTGCAGGACGGCGAGTTCATC…
Ace2 mutations	All ACE2::CHERRY clonings	Fluorophore	Nt or Internal	Mutations				All ACE2::CHERRY clonings
1	Q24K	mCherry	Nt	Q24K	SacI/HdIII into ACE2::Cherry	Good-PM	Binds	Q24K	GAGCTCGAATTCACAGGGGACGATGTCAAGCTCTTCCTGGCTCCTTCTCAGCCTTGTTGCTGTAACTGCTGCTCAGTCCACCATTGAGGAAAAGGCCAAGACATTTTTGGACAAGTTTAACCACGAAGCCGAAGACCTGTTCTATCAAAGTTCACTTGCTTCTTGGAATTATAACACCAATATTACTGAAGAGAATGTCCAAAACATGAATAATGCTGGGGACAAATGGTCTGCCTTTTTAAAGGAACAGTCCACACTTGCCCAAATGTATCCACTACAAGAAATTCAGAATCTCACAGTCAAGCTTtaa
2	Q24A,Y83A	mCherry	Nt	Q24A,Y83A	SacI/HdIII into ACE2::Cherry	Excellent-PM	Binds	Q24A,Y83A	GAGCTCGAATTCACAGGGGACGATGTCAAGCTCTTCCTGGCTCCTTCTCAGCCTTGTTGCTGTAACTGCTGCTCAGTCCACCATTGAGGAAGCGGCCAAGACATTTTTGGACAAGTTTAACCACGAAGCCGAAGACCTGTTCTATCAAAGTTCACTTGCTTCTTGGAATTATAACACCAATATTACTGAAGAGAATGTCCAAAACATGAATAATGCTGGGGACAAATGGTCTGCCTTTTTAAAGGAACAGTCCACACTTGCCCAAATGGCACCACTACAAGAAATTCAGAATCTCACAGTCAAGCTTtaa
3	E22A, E23A, Q24A	mCherry	Nt	E22A, E23A, Q24A	SacI/HdIII into ACE2::Cherry	Good-PM	Binds	E22A, E23A, Q24A	GAGCTCGAATTCACAGGGGACGATGTCAAGCTCTTCCTGGCTCCTTCTCAGCCTTGTTGCTGTAACTGCTGCTCAGTCCACCATTGCGGCAGCGGCCAAGACATTTTTGGACAAGTTTAACCACGAAGCCGAAGACCTGTTCTATCAAAGTTCACTTGCTTCTTGGAATTATAACACCAATATTACTGAAGAGAATGTCCAAAACATGAATAATGCTGGGGACAAATGGTCTGCCTTTTTAAAGGAACAGTCCACACTTGCCCAAATGTATCCACTACAAGAAATTCAGAATCTCACAGTCAAGCTTtaa
4	E22, E23 del	mCherry	Nt	DelE22E23	SacI/HdIII into ACE2::Cherry	Good-PM	Binds	E22, E23 del	GAGCTCGAATTCACAGGGGACGATGTCAAGCTCTTCCTGGCTCCTTCTCAGCCTTGTTGCTGTAACTGCTGCTCAGTCCACCATTCAGGCCAAGACATTTTTGGACAAGTTTAACCACGAAGCCGAAGACCTGTTCTATCAAAGTTCACTTGCTTCTTGGAATTATAACACCAATATTACTGAAGAGAATGTCCAAAACATGAATAATGCTGGGGACAAATGGTCTGCCTTTTTAAAGGAACAGTCCACACTTGCCCAAATGTATCCACTACAAGAAATTCAGAATCTCACAGTCAAGCTTtaa
5	E22Q, E23Q	mCherry	Nt	E22QE23Q	SacI/HdIII into ACE2::Cherry	Good-PM	Binds	E22Q, E23Q	GAGCTCGAATTCACAGGGGACGATGTCAAGCTCTTCCTGGCTCCTTCTCAGCCTTGTTGCTGTAACTGCTGCTCAGTCCACCATTCAGCAGCAGGCCAAGACATTTTTGGACAAGTTTAACCACGAAGCCGAAGACCTGTTCTATCAAAGTTCACTTGCTTCTTGGAATTATAACACCAATATTACTGAAGAGAATGTCCAAAACATGAATAATGCTGGGGACAAATGGTCTGCCTTTTTAAAGGAACAGTCCACACTTGCCCAAATGTATCCACTACAAGAAATTCAGAATCTCACAGTCAAGCTTtaa
6	Pusillus (8AA)	mCherry	Nt	Pusillus 8AA	SacI/HdIII into ACE2::Cherry	Good-PM	no Bind/SARS2 only	Pusillus (8AA)	GAGCTCGAATTCACAGGGGACGATGTCAAGCTCTTCCTGGCTCCTTCTCAGCCTTGTTGCTGTAACTGCTGCTCAGTCCATTACCGAGGACAAGGCCAAGAAGTTTTTGAACGACTTTAACTCAGAAGCCGAAGACCTGTTCTATCAAAGTTCACTTGCTTCTTGGAATTATAACACCAATATTACTGAAGAGAATGTCCAAAACATGAATAATGCTGGGGACAAATGGTCTGCCTTTTTAAAGGAACAGTCCACACTTGCCCAAATGTATCCACTACAAGAAATTCAGAATCTCACAGTCAAGCTTtaa
7	Chicken (10AA)	mCherry	Nt	Chicken 10AA	SacI/HdIII into ACE2::Cherry	Good-PM	Binds	Chicken (10AA)	GAGCTCGAATTCACAGGGGACGATGTTGCTTCACTTCTGGCTTCTCTGTGGTCTGAGCGCTGTTGTGACCCCTCAGGACGTCACACAGGAAGCCCAAACATTTTTGGACAAGTTTAACCACGAAGCCGAAGACCTGTTCTATCAAAGTTCACTTGCTTCTTGGAATTATAACACCAATATTACTGAAGAGAATGTCCAAAACATGAATAATGCTGGGGACAAATGGTCTGCCTTTTTAAAGGAACAGTCCACACTTGCCCAAATGTATCCACTACAAGAAATTCAGAATCTCACAGTCAAGCTTtaa
8	Chicken (10AA)+LMY->A	mCherry	Nt	Chicken 10AA LMY-->A	SacI/HdIII into ACE2::Cherry	Good-PM	Binds	Chicken (10AA)+LMY->A	GAGCTCGAATTCACAGGGGACGATGTTGCTTCACTTCTGGCTTCTCTGTGGTCTGAGCGCTGTTGTGACCCCTCAGGACGTCACACAGGAAGCCCAAACATTTTTGGACAAGTTTAACCACGAAGCCGAAGACCTGTTCTATCAAAGTTCACTTGCTTCTTGGAATTATAACACCAATATTACTGAAGAGAATGTCCAAAACATGAATAATGCTGGGGACAAATGGTCTGCCTTTTTAAAGGAACAGTCCACAGCTGCCCAAGCTGCTCCACTACAAGAAATTCAGAATCTCACAGTCAAGCTTtaa
9	DelNt8	mCherry	Nt	DelNt8	SacI/HdIII into ACE2::Cherry	not at PM	NA-not informative	DelNt8	GAGCTCGAATTCACAGGGGACGATGTCAAGCTCTTCCTGGCTCCTTCTCAGCCTTGTTGCTGTAACTGCTGCTCAGACATTTTTGGACAAGTTTAACCACGAAGCCGAAGACCTGTTCTATCAAAGTTCACTTGCTTCTTGGAATTATAACACCAATATTACTGAAGAGAATGTCCAAAACATGAATAATGCTGGGGACAAATGGTCTGCCTTTTTAAAGGAACAGTCCACACTTGCCCAAATGTATCCACTACAAGAAATTCAGAATCTCACAGTCAAGCTTtaa
10	DelNt8-LMY->A	mCherry	Nt	DelNt8-LMY	SacI/HdIII into ACE2::Cherry	not at PM	NA-not informative	DelNt8-LMY->A	GAGCTCGAATTCACAGGGGACGATGTCAAGCTCTTCCTGGCTCCTTCTCAGCCTTGTTGCTGTAACTGCTGCTCAGACATTTTTGGACAAGTTTAACCACGAAGCCGAAGACCTGTTCTATCAAAGTTCACTTGCTTCTTGGAATTATAACACCAATATTACTGAAGAGAATGTCCAAAACATGAATAATGCTGGGGACAAATGGTCTGCCTTTTTAAAGGAACAGTCCACAGCTGCCCAAGCTGCTCCACTACAAGAAATTCAGAATCTCACAGTCAAGCTTtaa
11	DelNt24	mCherry	Nt	DelNt24	SacI/HdIII into ACE2::Cherry	not at PM	NA-not informative	DelNt24	GAGCTCGAATTCACAGGGGACGATGTCAAGCTCTTCCTGGCTCCTTCTCAGCCTTGTTGCTGTAACTGCTGCTCAGAGTTCACTTGCTTCTTGGAATTATAACACCAATATTACTGAAGAGAATGTCCAAAACATGAATAATGCTGGGGACAAATGGTCTGCCTTTTTAAAGGAACAGTCCACACTTGCCCAAATGTATCCACTACAAGAAATTCAGAATCTCACAGTCAAGCTTtaa
12	LMY->A	mCherry	Nt	LMY-->A	SacI/HdIII into ACE2::Cherry	Good-PM	Binds	LMY->A	GAGCTCGAATTCACAGGGGACGATGTCAAGCTCTTCCTGGCTCCTTCTCAGCCTTGTTGCTGTAACTGCTGCTCAGTCCACCATTGAGGAACAGGCCAAGACATTTTTGGACAAGTTTAACCACGAAGCCGAAGACCTGTTCTATCAAAGTTCACTTGCTTCTTGGAATTATAACACCAATATTACTGAAGAGAATGTCCAAAACATGAATAATGCTGGGGACAAATGGTCTGCCTTTTTAAAGGAACAGTCCACAGCTGCCCAAGCTGCTCCACTACAAGAAATTCAGAATCTCACAGTCAAGCTTtaa
13	F28A	mCherry	Nt	F28A	SacI/HdIII into ACE2::Cherry	Good-PM	Binds	F28A	GAGCTCGAATTCACAGGGGACGATGTCAAGCTCTTCCTGGCTCCTTCTCAGCCTTGTTGCTGTAACTGCTGCTCAGTCCACCATTGAGGAACAGGCCAAGACAGCTTTGGACAAGTTTAACCACGAAGCCGAAGACCTGTTCTATCAAAGTTCACTTGCTTCTTGGAATTATAACACCAATATTACTGAAGAGAATGTCCAAAACATGAATAATGCTGGGGACAAATGGTCTGCCTTTTTAAAGGAACAGTCCACACTTGCCCAAATGTATCCACTACAAGAAATTCAGAATCTCACAGTCAAGCTTtaa
14	Pusillus (8AA) +LMY->A	mCherry	Nt	Pus 8AA-LMY	SacI/HdIII into ACE2::Cherry	Good-PM	no Bind/SARS2/OM.BA.1/OM.BA.2	Pusillus (8AA) +LMY->A	GAGCTCGAATTCACAGGGGACGATGTCAAGCTCTTCCTGGCTCCTTCTCAGCCTTGTTGCTGTAACTGCTGCTCAGTCCATTACCGAGGACAAGGCCAAGAAGTTTTTGAACGACTTTAACTCAGAAGCCGAAGACCTGTTCTATCAAAGTTCACTTGCTTCTTGGAATTATAACACCAATATTACTGAAGAGAATGTCCAAAACATGAATAATGCTGGGGACAAATGGTCTGCCTTTTTAAAGGAACAGTCCACAGCTGCCCAAGCTGCTCCACTACAAGAAATTCAGAATCTCACAGTCAAGCTTtaa
15	Pusillus (5AA)	mCherry	Nt	Pus 5AA	SacI/HdIII into ACE2::Cherry	Good-PM	Binds	Pusillus (5AA)	GAGCTCGAATTCACAGGGGACGATGTCAAGCTCTTCCTGGCTCCTTCTCAGCCTTGTTGCTGTAACTGCTGCTCAGTCCATTACCGAGGACAAGGCCAAGAAGTTTTTGGACAAGTTTAACCACGAAGCCGAAGACCTGTTCTATCAAAGTTCACTTGCTTCTTGGAATTATAACACCAATATTACTGAAGAGAATGTCCAAAACATGAATAATGCTGGGGACAAATGGTCTGCCTTTTTAAAGGAACAGTCCACACTTGCCCAAATGTATCCACTACAAGAAATTCAGAATCTCACAGTCAAGCTTtaa
16	Pusillus (7AA)	mCherry	Nt	Pus 7AA	SacI/HdIII into ACE2::Cherry	Good-PM	Binds	Pusillus (7AA)	GAGCTCGAATTCACAGGGGACGATGTCAAGCTCTTCCTGGCTCCTTCTCAGCCTTGTTGCTGTAACTGCTGCTCAGTCCATTACCGAGGACAAGGCCAAGAAGTTTTTGAACGACTTTAACCACGAAGCCGAAGACCTGTTCTATCAAAGTTCACTTGCTTCTTGGAATTATAACACCAATATTACTGAAGAGAATGTCCAAAACATGAATAATGCTGGGGACAAATGGTCTGCCTTTTTAAAGGAACAGTCCACACTTGCCCAAATGTATCCACTACAAGAAATTCAGAATCTCACAGTCAAGCTTtaa
17	Pusillus (8AA) +F28A	mCherry	Nt	Pus 8AA+F28A	SacI/HdIII into ACE2::Cherry	Good-PM	no Bind/SARS2 only	Pusillus (8AA) +F28A	GAGCTCGAATTCACAGGGGACGATGTCAAGCTCTTCCTGGCTCCTTCTCAGCCTTGTTGCTGTAACTGCTGCTCAGTCCATTACCGAGGACAAGGCCAAGAAGGCTTTGAACGACTTTAACTCAGAAGCCGAAGACCTGTTCTATCAAAGTTCACTTGCTTCTTGGAATTATAACACCAATATTACTGAAGAGAATGTCCAAAACATGAATAATGCTGGGGACAAATGGTCTGCCTTTTTAAAGGAACAGTCCACACTTGCCCAAATGTATCCACTACAAGAAATTCAGAATCTCACAGTCAAGCTTtaa
18	Chicken (14AA)	mCherry	Nt	Chicken (14AA)	SacI/HdIII into ACE2::Cherry	Good-PM	Binds	Chicken (14AA)	GAGCTCGAATTCACAGGGGACGATGTTGCTTCACTTCTGGCTTCTCTGTGGTCTGAGCGCTGTTGTGACCCCTCAGGACGTCACACAGGAAGCCCAAACATTTCTGGCAGAGTTCAATGTGAGAGCCGAAGACCTGTTCTATCAAAGTTCACTTGCTTCTTGGAATTATAACACCAATATTACTGAAGAGAATGTCCAAAACATGAATAATGCTGGGGACAAATGGTCTGCCTTTTTAAAGGAACAGTCCACACTTGCCCAAATGTATCCACTACAAGAAATTCAGAATCTCACAGTCAAGCTTtaa
19	Chicken (14AA)+LMY->A	mCherry	Nt	Chicken (14AA) + LMY-->A	SacI/HdIII into ACE2::Cherry	Good-PM	Binds	Chicken (14AA)+LMY->A	GAGCTCGAATTCACAGGGGACGATGTTGCTTCACTTCTGGCTTCTCTGTGGTCTGAGCGCTGTTGTGACCCCTCAGGACGTCACACAGGAAGCCCAAACATTTCTGGCAGAGTTCAATGTGAGAGCCGAAGACCTGTTCTATCAAAGTTCACTTGCTTCTTGGAATTATAACACCAATATTACTGAAGAGAATGTCCAAAACATGAATAATGCTGGGGACAAATGGTCTGCCTTTTTAAAGGAACAGTCCACAGCTGCCCAAGCTGCTCCACTACAAGAAATTCAGAATCTCACAGTCAAGCTTtaa
20	Chicken (18AA)+LMY->A	mCherry	Nt	Chicken (18AA)+LMY->A	SacI/HdIII into ACE2::Cherry	Good-PM	Binds	Chicken (18AA)+LMY->A	GAGCTCGAATTCACAGGGGACGATGTTGCTTCACTTCTGGCTTCTCTGTGGTCTGAGCGCTGTTGTGACCCCTCAGGACGTCACACAGGAAGCCCAAACATTTCTGGCAGAGTTCAATGTGAGAGCAGAAGACATCAGCTATGAAAACTCACTTGCTTCTTGGAATTATAACACCAATATTACTGAAGAGAATGTCCAAAACATGAATAATGCTGGGGACAAATGGTCTGCCTTTTTAAAGGAACAGTCCACAGCTGCCCAAGCTGCTCCACTACAAGAAATTCAGAATCTCACAGTCAAGCTTtaa
21	HuChicken (18AA)+LMY->A	mCherry	Nt	HuChicken (18AA)+LMY->A	SacI/HdIII into ACE2::Cherry	not at PM	NA-not informative	HuChicken (18AA)+LMY->A	GAGCTCGAATTCACAGGGGACGATGTCAAGCTCTTCCTGGCTCCTTCTCAGCCTTGTTGCTGTAACTGCTGCTCAGACCCCTCAGGACGTCACACAGGAAGCCCAAACATTTCTGGCAGAGTTCAATGTGAGAGCAGAAGACATCAGCTATGAAAACTCACTTGCTTCTTGGAATTATAACACCAATATTACTGAAGAGAATGTCCAAAACATGAATAATGCTGGGGACAAATGGTCTGCCTTTTTAAAGGAACAGTCCACAGCTGCCCAAGCTGCTCCACTACAAGAAATTCAGAATCTCACAGTCAAGCTTtaa
22	T27A,F28A,K31A,Y83A	mCherry	Nt	T27A,F28A,K31A,Y83A	SacI/HdIII into ACE2::Cherry	Good-PM	Binds	T27A,F28A,K31A,Y83A	GAGCTCGAATTCACAGGGGACGATGTCAAGCTCTTCCTGGCTCCTTCTCAGCCTTGTTGCTGTAACTGCTGCTCAGTCCACCATTGAGGAACAGGCCAAGGCAGCTTTGGACGCTTTTAACCACGAAGCCGAAGACCTGTTCTATCAAAGTTCACTTGCTTCTTGGAATTATAACACCAATATTACTGAAGAGAATGTCCAAAACATGAATAATGCTGGGGACAAATGGTCTGCCTTTTTAAAGGAACAGTCCACACTTGCCCAAATGGCTCCACTACAAGAAATTCAGAATCTCACAGTCAAGCTTtaa
23	NKGD->A	mCherry	Internal	N330A, K353A,G354A,D355A	SacI/BamHI into ACE2::Cherry	Good-PM	no Bind/SARS2/NL63/OM.BA1/OM.BA.2	NKGD->A	GAGCTCGAATTCACAGGGGACGATGTCAAGCTCTTCCTGGCTCCTTCTCAGCCTTGTTGCTGTAACTGCTGCTCAGTCCACCATTGAGGAACAGGCCAAGACATTTTTGGACAAGTTTAACCACGAAGCCGAAGACCTGTTCTATCAAAGTTCACTTGCTTCTTGGAATTATAACACCAATATTACTGAAGAGAATGTCCAAAACATGAATAATGCTGGGGACAAATGGTCTGCCTTTTTAAAGGAACAGTCCACACTTGCCCAAATGTATCCACTACAAGAAATTCAGAATCTCACAGTCAAGCTTCAGCTGCAGGCTCTTCAGCAAAATGGGTCTTCAGTGCTCTCAGAAGACAAGAGCAAACGGTTGAACACAATTCTAAATACAATGAGCACCAT…
24	K353A	mCherry	Internal	K353A	HdIII/BamHI into NKGD ACE2::Cherry	Good-PM	Binds	K353A	atgAAGCTTCAGCTGCAGGCTCTTCAGCAAAATGGGTCTTCAGTGCTCTCAGAAGACAAGAGCAAACGGTTGAACACAATTCTAAATACAATGAGCACCATCTACAGTACTGGAAAAGTTTGTAACCCAGATAATCCACAAGAATGCTTATTACTTGAACCAGGTTTGAATGAAATAATGGCAAACAGTTTAGACTACAATGAGAGGCTCTGGGCTTGGGAAAGCTGGAGATCTGAGGTCGGCAAGCAGCTGAGGCCATTATATGAAGAGTATGTGGTCTTGAAAAATGAGATGGCAAGAGCAAATCATTATGAGGACTATGGGGATTATTGGAGAGGAGACTATGAAGTAAATGGGGTAGATGGCTATGACTACAGCCGCGGCCAGTTGATTGAAGAT…
25	D355A	mCherry	Internal	D355A	HdIII/BamHI into NKGD ACE2::Cherry	Good-PM	Binds	D355A	atgAAGCTTCAGCTGCAGGCTCTTCAGCAAAATGGGTCTTCAGTGCTCTCAGAAGACAAGAGCAAACGGTTGAACACAATTCTAAATACAATGAGCACCATCTACAGTACTGGAAAAGTTTGTAACCCAGATAATCCACAAGAATGCTTATTACTTGAACCAGGTTTGAATGAAATAATGGCAAACAGTTTAGACTACAATGAGAGGCTCTGGGCTTGGGAAAGCTGGAGATCTGAGGTCGGCAAGCAGCTGAGGCCATTATATGAAGAGTATGTGGTCTTGAAAAATGAGATGGCAAGAGCAAATCATTATGAGGACTATGGGGATTATTGGAGAGGAGACTATGAAGTAAATGGGGTAGATGGCTATGACTACAGCCGCGGCCAGTTGATTGAAGAT…
26	K353A, D355A	mCherry	Internal	K353A, D355A	HdIII/BamHI into NKGD ACE2::Cherry	Good-PM	no Bind/NL63/SARS2	K353A, D355A	atgAAGCTTCAGCTGCAGGCTCTTCAGCAAAATGGGTCTTCAGTGCTCTCAGAAGACAAGAGCAAACGGTTGAACACAATTCTAAATACAATGAGCACCATCTACAGTACTGGAAAAGTTTGTAACCCAGATAATCCACAAGAATGCTTATTACTTGAACCAGGTTTGAATGAAATAATGGCAAACAGTTTAGACTACAATGAGAGGCTCTGGGCTTGGGAAAGCTGGAGATCTGAGGTCGGCAAGCAGCTGAGGCCATTATATGAAGAGTATGTGGTCTTGAAAAATGAGATGGCAAGAGCAAATCATTATGAGGACTATGGGGATTATTGGAGAGGAGACTATGAAGTAAATGGGGTAGATGGCTATGACTACAGCCGCGGCCAGTTGATTGAAGAT…
27	mouse 1-94 ACE2	mCherry	Nt	mouse1-94 ACE2	SacI/HdIII into ACE2::Cherry	Good-PM	Binds	mouse 1-94 ACE2	GAGCTCGAATTCACAGGGGACGATGTCCAGCTCCTCCTGGCTCCTTCTCAGCCTTGTTGCTGTTACTACTGCTCAGTCCCTCACCGAGGAAAATGCCAAGACATTTTTAAACAACTTTAATCAGGAAGCTGAAGACCTGTCTTATCAAAGTTCACTTGCTTCTTGGAATTATAATACTAACATTACTGAAGAAAATGCCCAAAAGATGAGTGAGGCTGCAGCCAAATGGTCTGCCTTTTATGAAGAACAGTCTAAGACTGCCCAAAGTTTCTCACTACAAGAAATCCAGACTCCGATCATCAAGCTTtaa
28	mouse 96-353	mCherry	Internal	mouse 96-353 ACE2	HdIII/BamHI into NKGD ACE2::Cherry	Good-PM	Binds	mouse 96-353	atgAAGCTTCAACTACAGGCCCTTCAGCAAAGTGGGTCTTCAGCACTCTCAGCAGACAAGAACAAACAGTTGAACACAATTCTGAACACCATGAGCACCATTTACAGTACTGGAAAAGTTTGCAACCCAAAGAACCCACAAGAATGCTTATTACTTGAGCCAGGATTGGATGAAATAATGGCGACAAGCACAGACTACAACTCTAGGCTCTGGGCATGGGAGGGCTGGAGGGCTGAGGTTGGCAAGCAGCTGAGGCCGTTGTATGAAGAGTATGTGGTCCTGAAAAACGAGATGGCAAGAGCAAACAATTATAACGACTATGGGGATTATTGGAGAGGGGACTATGAAGCAGAGGGAGCAGATGGCTACAACTATAACCGTAACCAGTTGATTGAAGAT…
29	mouse 1-94, 96-353	mCherry	Nt/Int	mouse 1-94,96-353 ACE2	SacI/HdIII into INT::Cherry	Good-PM	no Bind/SARS2 only	mouse 1-94, 96-353	GAGCTCGAATTCACAGGGGACGATGTCCAGCTCCTCCTGGCTCCTTCTCAGCCTTGTTGCTGTTACTACTGCTCAGTCCCTCACCGAGGAAAATGCCAAGACATTTTTAAACAACTTTAATCAGGAAGCTGAAGACCTGTCTTATCAAAGTTCACTTGCTTCTTGGAATTATAATACTAACATTACTGAAGAAAATGCCCAAAAGATGAGTGAGGCTGCAGCCAAATGGTCTGCCTTTTATGAAGAACAGTCTAAGACTGCCCAAAGTTTCTCACTACAAGAAATCCAGACTCCGATCATCAAGCTTCAACTACAGGCCCTTCAGCAAAGTGGGTCTTCAGCACTCTCAGCAGACAAGAACAAACAGTTGAACACAATTCTGAACACCATGAGCACCAT…
RBD Clones	Name		Variant of Concern	Mutation		Expression	WT ACE2 Binding	Name
	RBD CodonOpt			Parent sequence	SARS2-RBD Codopt Sequence			RBD CodonOpt	ATGACCAACTTGTGTCCCTTCGGTGAGGTATTCAACGCAACCCGGTTCGCTAGCGTCTACGCCTGGAACAGAAAACGGATCTCTAATTGCGTTGCAGACTACAGTGTGCTCTACAACAGTGCGTCATTTTCCACCTTCAAGTGCTATGGAGTCAGCCCAACCAAACTTAATGACCTTTGCTTCACGAACGTGTACGCAGATAGCTTCGTCATTAGAGGTGACGAGGTCAGGCAAATCGCACCTGGGCAAACAGGGAAGATAGCTGATTATAACTACAAGTTGCCAGACGATTTTACGGGATGCGTGATCGCCTGGAACTCCAACAACCTGGATAGTAAGGTCGGCGGGAATTATAATTACCTTTATAGGCTCTTCCGGAAATCCAATCTTAAACCATTC…
	GFP Fusion			Parent sequence	Pac/Not Fusion Fragment			GFP Fusion	TTAATTAACGATCCACCGGTCGCCACCATGGTGAGCAAGGGCGAGGAGCTGTTCACCGGGGTGGTGCCCATCCTGGTCGAGCTGGACGGCGACGTAAACGGCCACAAGTTCAGCGTGTCCGGCGAGGGCGAGGGCGATGCCACCTACGGCAAGCTGACCCTGAAGTTCATCTGCACCACCGGCAAGCTGCCCGTGCCCTGGCCCACCCTCGTGACCACCCTGACCTACGGCGTGCAGTGCTTCAGCCGCTACCCCGACCACATGAAGCAGCACGACTTCTTCAAGTCCGCCATGCCCGAAGGCTACGTCCAGGAGCGCACCATCTTCTTCAAGGACGACGGCAACTACAAGACCCGCGCCGAGGTGAAGTTCGAGGGCGACACCCTGGTGAACCGCATC…
	Venus Fusion			Parent sequence	Pac/Not Fusion Fragment			Venus Fusion	TTAATTAACGATCCACCGGTCGCCACCATGGTGAGCAAGGGCGAGGAGCTGTTCACCGGGGTGGTGCCCATCCTGGTCGAGCTGGACGGCGACGTAAACGGCCACAAGTTCAGCGTGTCCGGCGAGGGCGAGGGCGATGCCACCTACGGCAAGCTGACCCTGAAGCTGATCTGCACCACCGGCAAGCTGCCCGTGCCCTGGCCCACCCTCGTGACCACCCTGGGCTACGGCCTGCAGTGCTTCGCCCGCTACCCCGACCACATGAAGCAGCACGACTTCTTCAAGTCCGCCATGCCCGAAGGCTACGTCCAGGAGCGCACCATCTTCTTCAAGGACGACGGCAACTACAAGACCCGCGCCGAGGTGAAGTTCGAGGGCGACACCCTGGTGAACCGCATC…
	D1794-EcoR1			Parent sequence	Beta2AR			D1794-EcoR1	GAGCTCAAGCTTCAAATTCGGCGCGCCACCATGGCGTGGGTTGTGGGCATGGCCATCCTCATGTCGGTTATCGTCCTGGCCATCGTGTTTGGCAACGTGCTGGTCATCACGGCCATTGCCAAGTTCGAGCGACTACAAACCGTCACCAACTACTTCATAATCTCCTTGGCGTGTGCTGATCTAGTCATGGGCCTAGCGGTGGTGCCGTTTGGGGCCAGTCACATCCTTATGAAAATGTGGAATTTTGGCAACTTCTGGTGCGAATTCTGGACTTCCATTGATGTGTTGTGCGTCACAGCCAGCATCGAGACCCTGTGCGTGATTGCAGTGGATCGCTATGTTGCTATCACATCGCCCTTCAAGTACCAGAGCCTGCTGACCAAGAATAAGGCCCGAGTG…
I	SARS2-HA-RBD-fusion	sfGFP		WT	R1/PacI into pEGFPN-1 with PacI-GFP	not at PM	no Bind	SARS2-HA-RBD-fusion	GAATTCGCCACCATGAAGACCATCATCGCTCTTTCATATATTTTTTGCCTTGTGTTTGCGATGACCAACTTGTGTCCCTTCGGTGAGGTATTCAACGCAACCCGGTTCGCTAGCGTCTACGCCTGGAACAGAAAACGGATCTCTAATTGCGTTGCAGACTACAGTGTGCTCTACAACAGTGCGTCATTTTCCACCTTCAAGTGCTATGGAGTCAGCCCAACCAAACTTAATGACCTTTGCTTCACGAACGTGTACGCAGATAGCTTCGTCATTAGAGGTGACGAGGTCAGGCAAATCGCACCTGGGCAAACAGGGAAGATAGCTGATTATAACTACAAGTTGCCAGACGATTTTACGGGATGCGTGATCGCCTGGAACTCCAACAACCTGGATAGTAAG…
	sfGFP-fusion			Parent sequence	Pac/Not Fusion Fragment			sfGFP-fusion	TTAATTAACGATCCACCGGTCGCCACCATGGTGAGCAAGGGCGAGGAGCTGTTCACCGGGGTGGTGCCCATCCTGGTCGAGCTGGACGGCGACGTAAACGGCCACAAGTTCAGCGTGCGCGGCGAGGGCGAGGGCGATGCCACCAACGGCAAGCTGACCCTGAAGTTCATCTGCACCACCGGCAAGCTGCCCGTGCCCTGGCCCACCCTCGTGACCACCCTGACCTACGGCGTGCAGTGCTTCAGCCGCTACCCCGACCACATGAAGCGCCACGACTTCTTCAAGTCCGCCATGCCCGAAGGCTACGTCCAGGAGCGCACCATCAGCTTCAAGGACGACGGCACCTACAAGACCCGCGCCGAGGTGAAGTTCGAGGGCGACACCCTGGTGAACCGCATC…
II	SARS2-nRBD-fusion	GFP		WT	R1/PacI into pEGFPN-1 with PacI-GFP	not at PM	no Bind	SARS2-nRBD-fusion	GAATTCGGCGCGCCACCATGGGCCTCCGGGCGCTGATGCTGTGGTTGCTGGCGGCGACGGGGCTCGTGCGCGAGTCCCTGCAAGGAGAGTTCCAAAGGAAGCTGTACCCGGTCGCCACCATGACCAACTTGTGTCCCTTCGGTGAGGTATTCAACGCAACCCGGTTCGCTAGCGTCTACGCCTGGAACAGAAAACGGATCTCTAATTGCGTTGCAGACTACAGTGTGCTCTACAACAGTGCGTCATTTTCCACCTTCAAGTGCTATGGAGTCAGCCCAACCAAACTTAATGACCTTTGCTTCACGAACGTGTACGCAGATAGCTTCGTCATTAGAGGTGACGAGGTCAGGCAAATCGCACCTGGGCAAACAGGGAAGATAGCTGATTATAACTACAAGT…
III	Delta-nRBD-fusion	GFP	B.1.617.2	L452R, T478K	R1/PacI into pEGFPN-1 with PacI-GFP	not at PM	no Bind	Delta-nRBD-fusion	GAATTCGGCGCGCCACCATGGGCCTCCGGGCGCTGATGCTGTGGTTGCTGGCGGCGACGGGGCTCGTGCGCGAGTCCCTGCAAGGAGAGTTCCAAAGGAAGCTGTACCCGGTCGCCACCATGACCAACTTGTGTCCCTTCGGTGAGGTATTCAACGCAACCCGGTTCGCTAGCGTCTACGCCTGGAACAGAAAACGGATCTCTAATTGCGTTGCAGACTACAGTGTGCTCTACAACAGTGCGTCATTTTCCACCTTCAAGTGCTATGGAGTCAGCCCAACCAAACTTAATGACCTTTGCTTCACGAACGTGTACGCAGATAGCTTCGTCATTAGAGGTGACGAGGTCAGGCAAATCGCACCTGGGCAAACAGGGAAGATAGCTGATTATAACTACAAGT…
IV	nTM1 control	GFP		NA	R1/PacI into pEGFPN-1 with PacI-GFP	Good-PM	no Bind	nTM1 control	GAATTCGGCGCGCCACCATGGGCCTCCGGGCGCTGATGCTGTGGTTGCTGGCGGCGACGGGGCTCGTGCGCGAGTCCCTGCAAGGAGAGTTCCAAAGGAAGCTGTACCCGGTCGCCACCATGGGGCCACACGGGAACGACAGCGACTTCTTGCTGGCACCCAACGGAAGCCGAGCGCCAGACCACGACGTCACTCAGGAACGGGACGAAGCGTGGGTTGTGGGCATGGCCATCCTCATGTCGGTTATCGTCCTGGCCATCGTGTTTGGCAACGTGCTGGTCATCACGGCCATTGCCAAGTTAATTAA
V	SARS2-nRBD-TM1	GFP		WT	R1/PacI into pEGFPN-1 with PacI-GFP	Good-PM	Binds	SARS2-nRBD-TM1	GAATTCGGCGCGCCACCATGGGCCTCCGGGCGCTGATGCTGTGGTTGCTGGCGGCGACGGGGCTCGTGCGCGAGTCCCTGCAAGGAGAGTTCCAAAGGAAGCTGTACCCGGTCGCCACCATGACCAACTTGTGTCCCTTCGGTGAGGTATTCAACGCAACCCGGTTCGCTAGCGTCTACGCCTGGAACAGAAAACGGATCTCTAATTGCGTTGCAGACTACAGTGTGCTCTACAACAGTGCGTCATTTTCCACCTTCAAGTGCTATGGAGTCAGCCCAACCAAACTTAATGACCTTTGCTTCACGAACGTGTACGCAGATAGCTTCGTCATTAGAGGTGACGAGGTCAGGCAAATCGCACCTGGGCAAACAGGGAAGATAGCTGATTATAACTACAAGT…
1	nD1794 control	GFP		NA	SacI/R1 into D1794(B2AR-Pac-GFP)	Good-PM	no Bind	nD1794 control	GAGCTCAAGCTTCAAATTCGGCGCGCCACCATGGGCCTCCGGGCGCTGATGCTGTGGTTGCTGGCGGCGACGGGGCTCGTGCGCGAGTCCCTGCAAGGAGAGTTCCAAAGGAAGCTGTACCCGGTCGCCACCATGGGGCCACACGGGAACGACAGCGACTTCTTGCTGGCACCCAACGGAAGCCGAGCGCCAGACCACGACGTCACTCAGGAACGGGACGAAGCGTGGGTTGTGGGCATGGCCATCCTCATGTCGGTTATCGTCCTGGCCATCGTGTTTGGCAACGTGCTGGTCATCACGGCCATTGCCAAGTTCGAGCGACTACAAACCGTCACCAACTACTTCATAATCTCCTTGGCGTGTGCTGATCTAGTCATGGGCCTAGCGGTGGTGCCGTTT…
2	SARS2-nRBD	GFP		WT	SacI/R1 into D1794(B2AR-Pac-GFP)	Good-PM	Binds	SARS2-nRBD	GAGCTCAAGCTTCAAATTCGGCGCGCCACCATGGGCCTCCGGGCGCTGATGCTGTGGTTGCTGGCGGCGACGGGGCTCGTGCGCGAGTCCCTGCAAGGAGAGTTCCAAAGGAAGCTGTACCCGGTCGCCACCATGACCAACTTGTGTCCCTTCGGTGAGGTATTCAACGCAACCCGGTTCGCTAGCGTCTACGCCTGGAACAGAAAACGGATCTCTAATTGCGTTGCAGACTACAGTGTGCTCTACAACAGTGCGTCATTTTCCACCTTCAAGTGCTATGGAGTCAGCCCAACCAAACTTAATGACCTTTGCTTCACGAACGTGTACGCAGATAGCTTCGTCATTAGAGGTGACGAGGTCAGGCAAATCGCACCTGGGCAAACAGGGAAGATAGCTGAT…
3	Alpha-nRBD	GFP	B.1.1.7	N501Y	SacI/R1 into D1794(B2AR-Pac-GFP)	Good-PM	Binds	Alpha-nRBD	GAGCTCAAGCTTCAAATTCGGCGCGCCACCATGGGCCTCCGGGCGCTGATGCTGTGGTTGCTGGCGGCGACGGGGCTCGTGCGCGAGTCCCTGCAAGGAGAGTTCCAAAGGAAGCTGTACCCGGTCGCCACCATGACCAACTTGTGTCCCTTCGGTGAGGTATTCAACGCAACCCGGTTCGCTAGCGTCTACGCCTGGAACAGAAAACGGATCTCTAATTGCGTTGCAGACTACAGTGTGCTCTACAACAGTGCGTCATTTTCCACCTTCAAGTGCTATGGAGTCAGCCCAACCAAACTTAATGACCTTTGCTTCACGAACGTGTACGCAGATAGCTTCGTCATTAGAGGTGACGAGGTCAGGCAAATCGCACCTGGGCAAACAGGGAAGATAGCTGAT…
4	Delta-nRBD	GFP	B.1.617.2	L452R, T478K	SacI/R1 into D1794(B2AR-Pac-GFP)	Good-PM	Binds	Delta-nRBD	GAGCTCAAGCTTCAAATTCGGCGCGCCACCATGGGCCTCCGGGCGCTGATGCTGTGGTTGCTGGCGGCGACGGGGCTCGTGCGCGAGTCCCTGCAAGGAGAGTTCCAAAGGAAGCTGTACCCGGTCGCCACCATGACCAACTTGTGTCCCTTCGGTGAGGTATTCAACGCAACCCGGTTCGCTAGCGTCTACGCCTGGAACAGAAAACGGATCTCTAATTGCGTTGCAGACTACAGTGTGCTCTACAACAGTGCGTCATTTTCCACCTTCAAGTGCTATGGAGTCAGCCCAACCAAACTTAATGACCTTTGCTTCACGAACGTGTACGCAGATAGCTTCGTCATTAGAGGTGACGAGGTCAGGCAAATCGCACCTGGGCAAACAGGGAAGATAGCTGAT…
4a	Delta-nRBD	Venus	B.1.617.2	L452R, T478K	SacI/R1 into D1794(B2AR-Pac-Venus)	Good-PM	Binds	Delta-nRBD	GAGCTCAAGCTTCAAATTCGGCGCGCCACCATGGGCCTCCGGGCGCTGATGCTGTGGTTGCTGGCGGCGACGGGGCTCGTGCGCGAGTCCCTGCAAGGAGAGTTCCAAAGGAAGCTGTACCCGGTCGCCACCATGACCAACTTGTGTCCCTTCGGTGAGGTATTCAACGCAACCCGGTTCGCTAGCGTCTACGCCTGGAACAGAAAACGGATCTCTAATTGCGTTGCAGACTACAGTGTGCTCTACAACAGTGCGTCATTTTCCACCTTCAAGTGCTATGGAGTCAGCCCAACCAAACTTAATGACCTTTGCTTCACGAACGTGTACGCAGATAGCTTCGTCATTAGAGGTGACGAGGTCAGGCAAATCGCACCTGGGCAAACAGGGAAGATAGCTGAT…
5	Delta Plus-nRBD	GFP	B.1.617.2+	K417N, L452R, T478K	SacI/R1 into D1794(B2AR-Pac-GFP)	Good-PM	Binds	Delta Plus-nRBD	GAGCTCAAGCTTCAAATTCGGCGCGCCACCATGGGCCTCCGGGCGCTGATGCTGTGGTTGCTGGCGGCGACGGGGCTCGTGCGCGAGTCCCTGCAAGGAGAGTTCCAAAGGAAGCTGTACCCGGTCGCCACCATGACCAACTTGTGTCCCTTCGGTGAGGTATTCAACGCAACCCGGTTCGCTAGCGTCTACGCCTGGAACAGAAAACGGATCTCTAATTGCGTTGCAGACTACAGTGTGCTCTACAACAGTGCGTCATTTTCCACCTTCAAGTGCTATGGAGTCAGCCCAACCAAACTTAATGACCTTTGCTTCACGAACGTGTACGCAGATAGCTTCGTCATTAGAGGTGACGAGGTCAGGCAAATCGCACCTGGGCAAACAGGGAACATAGCTGAT…
6	Omicron.BA.1-nRBD	GFP	B.1.1.529	G339D, S371L, S373P, S375F, K417N,N440K,G446S, S477N, T478K, E484A, Q493R, G496S, Q498R, N501Y, Y505H	SacI/R1 into D1794(B2AR-Pac-GFP)	Good-PM	Binds	Omicron.BA.1-nRBD	GAGCTCAAGCTTCAAATTCGGCGCGCCACCATGGGCCTCCGGGCGCTGATGCTGTGGTTGCTGGCGGCGACGGGGCTCGTGCGCGAGTCCCTGCAAGGAGAGTTCCAAAGGAAGCTGTACCCGGTCGCCACCATGACCAACTTGTGTCCCTTCGATGAGGTATTCAACGCAACCCGGTTCGCTAGCGTCTACGCCTGGAACAGAAAACGGATCTCTAATTGCGTTGCAGACTACAGTGTGCTCTACAACCTTGCGCCATTTTTCACCTTCAAGTGCTATGGAGTCAGCCCAACCAAACTTAATGACCTTTGCTTCACGAACGTGTACGCAGATAGCTTCGTCATTAGAGGTGACGAGGTCAGGCAAATCGCACCTGGGCAAACAGGGAATATAGCTGAT…
7	SARS1-nRBD	GFP		WT	SacI/R1 into D1794(B2AR-Pac-GFP)	Good-PM	Binds	SARS1-nRBD	GAGCTCAAGCTTCAAATTCGGCGCGCCACCATGGGCCTCCGGGCGCTGATGCTGTGGTTGCTGGCGGCGACGGGGCTCGTGCGCGAGTCCCTGCAAGGAGAGTTCCAAAGGAAGCTGTACCCGGTCGCCACCATGACAAACCTCTGCCCATTTGGGGAGGTATTTAACGCAACAAAATTCCCAAGTGTTTATGCCTGGGAAAGAAAAAAGATTAGCAACTGTGTGGCCGACTATTCTGTACTGTATAATAGTACTTTTTTTAGTACCTTCAAATGCTACGGTGTTAGTGCTACCAAGCTGAATGACCTTTGTTTCTCTAACGTCTATGCTGACTCATTTGTAGTCAAAGGCGATGACGTTAGGCAAATCGCCCCCGGCCAAACCGGCGTCATAGCAGAT…
8	RaTG13-nRBD	GFP		WT	SacI/R1 into D1794(B2AR-Pac-GFP)	Good-PM	Binds	RaTG13-nRBD	GAGCTCAAGCTTCAAATTCGGCGCGCCACCATGGGCCTCCGGGCGCTGATGCTGTGGTTGCTGGCGGCGACGGGGCTCGTGCGCGAGTCCCTGCAAGGAGAGTTCCAAAGGAAGCTGTACCCGGTCGCCACCATGACCAACTTGTGTCCCTTCGGTGAGGTATTCAACGCAACCACCTTCGCTAGCGTCTACGCCTGGAACAGAAAACGGATCTCTAATTGCGTTGCAGACTACAGTGTGCTCTACAACAGTACCTCATTTTCCACCTTCAAGTGCTATGGAGTCAGCCCAACCAAACTTAATGACCTTTGCTTCACGAACGTGTACGCAGATAGCTTCGTCATTACCGGTGACGAGGTCAGGCAAATCGCACCTGGGCAAACAGGGAAGATAGCTGAT…
9	NL63-nRBD	GFP		WT	SacI/R1 into D1794(B2AR-Pac-GFP)	Good-PM	Binds	NL63-nRBD	GAGCTCAAGCTTCAAATTCGGCGCGCCACCATGGGCCTCCGGGCGCTGATGCTGTGGTTGCTGGCGGCGACGGGGCTCGTGCGCGAGTCCCTGCAAGGAGAGTTCCAAAGGAAGCTGTACCCGGTCGCCACCATGCAGCACACCGACATCAATTTTACAGCCACCGCATCATTCGGAGGTAGCTGTTACGTCTGCAAGCCACACCAAGTGAACATATCTCTCAACGGCAATACCAGTGTGTGTGTTAGAACATCTCATTTCTCAATCAGGTATATCTATAACAGGGTGAAGTCTGGAAGTCCCGGCGATTCCTCTTGGCACATCTATCTGAAGTCAGGTACATGCCCCTTTTCTTTTTCTAAGCTGAATAACTTTCAGAAATTCAAGACCATATGCTTT…
10	HiF2020-nRBD	GFP		N439A, S477A, N501A	SacI/R1 into D1794(B2AR-Pac-GFP)	Good-PM	Binds	HiF2020-nRBD	GAGCTCAAGCTTCAAATTCGGCGCGCCACCATGGGCCTCCGGGCGCTGATGCTGTGGTTGCTGGCGGCGACGGGGCTCGTGCGCGAGTCCCTGCAAGGAGAGTTCCAAAGGAAGCTGTACCCGGTCGCCACCATGACCAACTTGTGTCCCTTCGGTGAGGTATTCAACGCAACCCGGTTCGCTAGCGTCTACGCCTGGAACAGAAAACGGATCTCTAATTGCGTTGCAGACTACAGTGTGCTCTACAACAGTGCGTCATTTTCCACCTTCAAGTGCTATGGAGTCAGCCCAACCAAACTTAATGACCTTTGCTTCACGAACGTGTACGCAGATAGCTTCGTCATTAGAGGTGACGAGGTCAGGCAAATCGCACCTGGGCAAACAGGGAAGATAGCTGAT…
11	HiF2021-nRBD	GFP		K417A, N439A, L452A, S477A, T478A, E484A, N501A	SacI/R1 into D1794(B2AR-Pac-GFP)	Good-PM	Binds	HiF2021-nRBD	GAGCTCAAGCTTCAAATTCGGCGCGCCACCATGGGCCTCCGGGCGCTGATGCTGTGGTTGCTGGCGGCGACGGGGCTCGTGCGCGAGTCCCTGCAAGGAGAGTTCCAAAGGAAGCTGTACCCGGTCGCCACCATGACCAACTTGTGTCCCTTCGGTGAGGTATTCAACGCAACCCGGTTCGCTAGCGTCTACGCCTGGAACAGAAAACGGATCTCTAATTGCGTTGCAGACTACAGTGTGCTCTACAACAGTGCGTCATTTTCCACCTTCAAGTGCTATGGAGTCAGCCCAACCAAACTTAATGACCTTTGCTTCACGAACGTGTACGCAGATAGCTTCGTCATTAGAGGTGACGAGGTCAGGCAAATCGCACCTGGGCAAACAGGGGCGATAGCTGAT…
12	P.B.S. 7 AA-RBD	GFP		K417A, G446A, L455A, F486A, Q493A, Q498A, N501A	SacI/R1 into D1794(B2AR-Pac-GFP)	Good-PM	no Bind	P.B.S. 7 AA-RBD	GAGCTCAAGCTTCAAATTCGGCGCGCCACCATGGGCCTCCGGGCGCTGATGCTGTGGTTGCTGGCGGCGACGGGGCTCGTGCGCGAGTCCCTGCAAGGAGAGTTCCAAAGGAAGCTGTACCCGGTCGCCACCATGACCAACTTGTGTCCCTTCGGTGAGGTATTCAACGCAACCCGGTTCGCTAGCGTCTACGCCTGGAACAGAAAACGGATCTCTAATTGCGTTGCAGACTACAGTGTGCTCTACAACAGTGCGTCATTTTCCACCTTCAAGTGCTATGGAGTCAGCCCAACCAAACTTAATGACCTTTGCTTCACGAACGTGTACGCAGATAGCTTCGTCATTAGAGGTGACGAGGTCAGGCAAATCGCACCTGGGCAAACAGGGGCGATAGCTGAT…
13	P.B.S. 6 AA-RBD	GFP		K417A, G446A, L455A, Q493A, Q498A, N501A	SacI/R1 into D1794(B2AR-Pac-GFP)	Good-PM	Binds	P.B.S. 6 AA-RBD	GAGCTCAAGCTTCAAATTCGGCGCGCCACCATGGGCCTCCGGGCGCTGATGCTGTGGTTGCTGGCGGCGACGGGGCTCGTGCGCGAGTCCCTGCAAGGAGAGTTCCAAAGGAAGCTGTACCCGGTCGCCACCATGACCAACTTGTGTCCCTTCGGTGAGGTATTCAACGCAACCCGGTTCGCTAGCGTCTACGCCTGGAACAGAAAACGGATCTCTAATTGCGTTGCAGACTACAGTGTGCTCTACAACAGTGCGTCATTTTCCACCTTCAAGTGCTATGGAGTCAGCCCAACCAAACTTAATGACCTTTGCTTCACGAACGTGTACGCAGATAGCTTCGTCATTAGAGGTGACGAGGTCAGGCAAATCGCACCTGGGCAAACAGGGGCGATAGCTGAT…
14	Y449A-nRBD	GFP		Y449A	SacI/R1 into D1794(B2AR-Pac-GFP)	Good-PM	Binds	Y449A-nRBD	GAGCTCAAGCTTCAAATTCGGCGCGCCACCATGGGCCTCCGGGCGCTGATGCTGTGGTTGCTGGCGGCGACGGGGCTCGTGCGCGAGTCCCTGCAAGGAGAGTTCCAAAGGAAGCTGTACCCGGTCGCCACCATGACCAACTTGTGTCCCTTCGGTGAGGTATTCAACGCAACCCGGTTCGCTAGCGTCTACGCCTGGAACAGAAAACGGATCTCTAATTGCGTTGCAGACTACAGTGTGCTCTACAACAGTGCGTCATTTTCCACCTTCAAGTGCTATGGAGTCAGCCCAACCAAACTTAATGACCTTTGCTTCACGAACGTGTACGCAGATAGCTTCGTCATTAGAGGTGACGAGGTCAGGCAAATCGCACCTGGGCAAACAGGGAAGATAGCTGAT…
15	F486A-nRBD	GFP		F486A	SacI/R1 into D1794(B2AR-Pac-GFP)	Good-PM	Binds	F486A-nRBD	GAGCTCAAGCTTCAAATTCGGCGCGCCACCATGGGCCTCCGGGCGCTGATGCTGTGGTTGCTGGCGGCGACGGGGCTCGTGCGCGAGTCCCTGCAAGGAGAGTTCCAAAGGAAGCTGTACCCGGTCGCCACCATGACCAACTTGTGTCCCTTCGGTGAGGTATTCAACGCAACCCGGTTCGCTAGCGTCTACGCCTGGAACAGAAAACGGATCTCTAATTGCGTTGCAGACTACAGTGTGCTCTACAACAGTGCGTCATTTTCCACCTTCAAGTGCTATGGAGTCAGCCCAACCAAACTTAATGACCTTTGCTTCACGAACGTGTACGCAGATAGCTTCGTCATTAGAGGTGACGAGGTCAGGCAAATCGCACCTGGGCAAACAGGGAAGATAGCTGAT…
16	N487A-nRBD	GFP		N487A	SacI/R1 into D1794(B2AR-Pac-GFP)	Good-PM	Binds	N487A-nRBD	GAGCTCAAGCTTCAAATTCGGCGCGCCACCATGGGCCTCCGGGCGCTGATGCTGTGGTTGCTGGCGGCGACGGGGCTCGTGCGCGAGTCCCTGCAAGGAGAGTTCCAAAGGAAGCTGTACCCGGTCGCCACCATGACCAACTTGTGTCCCTTCGGTGAGGTATTCAACGCAACCCGGTTCGCTAGCGTCTACGCCTGGAACAGAAAACGGATCTCTAATTGCGTTGCAGACTACAGTGTGCTCTACAACAGTGCGTCATTTTCCACCTTCAAGTGCTATGGAGTCAGCCCAACCAAACTTAATGACCTTTGCTTCACGAACGTGTACGCAGATAGCTTCGTCATTAGAGGTGACGAGGTCAGGCAAATCGCACCTGGGCAAACAGGGAAGATAGCTGAT…
17	C488A-nRBD	GFP		C488A	SacI/R1 into D1794(B2AR-Pac-GFP)	not at PM	no Bind	C488A-nRBD	GAGCTCAAGCTTCAAATTCGGCGCGCCACCATGGGCCTCCGGGCGCTGATGCTGTGGTTGCTGGCGGCGACGGGGCTCGTGCGCGAGTCCCTGCAAGGAGAGTTCCAAAGGAAGCTGTACCCGGTCGCCACCATGACCAACTTGTGTCCCTTCGGTGAGGTATTCAACGCAACCCGGTTCGCTAGCGTCTACGCCTGGAACAGAAAACGGATCTCTAATTGCGTTGCAGACTACAGTGTGCTCTACAACAGTGCGTCATTTTCCACCTTCAAGTGCTATGGAGTCAGCCCAACCAAACTTAATGACCTTTGCTTCACGAACGTGTACGCAGATAGCTTCGTCATTAGAGGTGACGAGGTCAGGCAAATCGCACCTGGGCAAACAGGGAAGATAGCTGAT…
18	C480A,C488A-nRBD	GFP		C480A,C488A	SacI/R1 into D1794(B2AR-Pac-GFP)	Good-PM	no Bind	C480A,C488A-nRBD	GAGCTCAAGCTTCAAATTCGGCGCGCCACCATGGGCCTCCGGGCGCTGATGCTGTGGTTGCTGGCGGCGACGGGGCTCGTGCGCGAGTCCCTGCAAGGAGAGTTCCAAAGGAAGCTGTACCCGGTCGCCACCATGACCAACTTGTGTCCCTTCGGTGAGGTATTCAACGCAACCCGGTTCGCTAGCGTCTACGCCTGGAACAGAAAACGGATCTCTAATTGCGTTGCAGACTACAGTGTGCTCTACAACAGTGCGTCATTTTCCACCTTCAAGTGCTATGGAGTCAGCCCAACCAAACTTAATGACCTTTGCTTCACGAACGTGTACGCAGATAGCTTCGTCATTAGAGGTGACGAGGTCAGGCAAATCGCACCTGGGCAAACAGGGAAGATAGCTGAT…
19	Y489A-nRBD	GFP		Y489A	SacI/R1 into D1794(B2AR-Pac-GFP)	Good-PM	no Bind	Y489A-nRBD	GAGCTCAAGCTTCAAATTCGGCGCGCCACCATGGGCCTCCGGGCGCTGATGCTGTGGTTGCTGGCGGCGACGGGGCTCGTGCGCGAGTCCCTGCAAGGAGAGTTCCAAAGGAAGCTGTACCCGGTCGCCACCATGACCAACTTGTGTCCCTTCGGTGAGGTATTCAACGCAACCCGGTTCGCTAGCGTCTACGCCTGGAACAGAAAACGGATCTCTAATTGCGTTGCAGACTACAGTGTGCTCTACAACAGTGCGTCATTTTCCACCTTCAAGTGCTATGGAGTCAGCCCAACCAAACTTAATGACCTTTGCTTCACGAACGTGTACGCAGATAGCTTCGTCATTAGAGGTGACGAGGTCAGGCAAATCGCACCTGGGCAAACAGGGAAGATAGCTGAT…
20	F490A-nRBD	GFP		F490A	SacI/R1 into D1794(B2AR-Pac-GFP)	Good-PM	Binds	F490A-nRBD	GAGCTCAAGCTTCAAATTCGGCGCGCCACCATGGGCCTCCGGGCGCTGATGCTGTGGTTGCTGGCGGCGACGGGGCTCGTGCGCGAGTCCCTGCAAGGAGAGTTCCAAAGGAAGCTGTACCCGGTCGCCACCATGACCAACTTGTGTCCCTTCGGTGAGGTATTCAACGCAACCCGGTTCGCTAGCGTCTACGCCTGGAACAGAAAACGGATCTCTAATTGCGTTGCAGACTACAGTGTGCTCTACAACAGTGCGTCATTTTCCACCTTCAAGTGCTATGGAGTCAGCCCAACCAAACTTAATGACCTTTGCTTCACGAACGTGTACGCAGATAGCTTCGTCATTAGAGGTGACGAGGTCAGGCAAATCGCACCTGGGCAAACAGGGAAGATAGCTGAT…
21	P491A-nRBD	GFP		P491A	SacI/R1 into D1794(B2AR-Pac-GFP)	Good-PM	Binds	P491A-nRBD	GAGCTCAAGCTTCAAATTCGGCGCGCCACCATGGGCCTCCGGGCGCTGATGCTGTGGTTGCTGGCGGCGACGGGGCTCGTGCGCGAGTCCCTGCAAGGAGAGTTCCAAAGGAAGCTGTACCCGGTCGCCACCATGACCAACTTGTGTCCCTTCGGTGAGGTATTCAACGCAACCCGGTTCGCTAGCGTCTACGCCTGGAACAGAAAACGGATCTCTAATTGCGTTGCAGACTACAGTGTGCTCTACAACAGTGCGTCATTTTCCACCTTCAAGTGCTATGGAGTCAGCCCAACCAAACTTAATGACCTTTGCTTCACGAACGTGTACGCAGATAGCTTCGTCATTAGAGGTGACGAGGTCAGGCAAATCGCACCTGGGCAAACAGGGAAGATAGCTGAT…
22	L492A-nRBD	GFP		L492A	SacI/R1 into D1794(B2AR-Pac-GFP)	not at PM	no Bind	L492A-nRBD	GAGCTCAAGCTTCAAATTCGGCGCGCCACCATGGGCCTCCGGGCGCTGATGCTGTGGTTGCTGGCGGCGACGGGGCTCGTGCGCGAGTCCCTGCAAGGAGAGTTCCAAAGGAAGCTGTACCCGGTCGCCACCATGACCAACTTGTGTCCCTTCGGTGAGGTATTCAACGCAACCCGGTTCGCTAGCGTCTACGCCTGGAACAGAAAACGGATCTCTAATTGCGTTGCAGACTACAGTGTGCTCTACAACAGTGCGTCATTTTCCACCTTCAAGTGCTATGGAGTCAGCCCAACCAAACTTAATGACCTTTGCTTCACGAACGTGTACGCAGATAGCTTCGTCATTAGAGGTGACGAGGTCAGGCAAATCGCACCTGGGCAAACAGGGAAGATAGCTGAT…
23	T-PPAL-nRBD	GFP		T-PPAL-Loop4	SacI/R1 into D1794(B2AR-Pac-GFP)	Good-PM	Binds	T-PPAL-nRBD	GAGCTCAAGCTTCAAATTCGGCGCGCCACCATGGGCCTCCGGGCGCTGATGCTGTGGTTGCTGGCGGCGACGGGGCTCGTGCGCGAGTCCCTGCAAGGAGAGTTCCAAAGGAAGCTGTACCCGGTCGCCACCATGACCAACTTGTGTCCCTTCGGTGAGGTATTCAACGCAACCCGGTTCGCTAGCGTCTACGCCTGGAACAGAAAACGGATCTCTAATTGCGTTGCAGACTACAGTGTGCTCTACAACAGTGCGTCATTTTCCACCTTCAAGTGCTATGGAGTCAGCCCAACCAAACTTAATGACCTTTGCTTCACGAACGTGTACGCAGATAGCTTCGTCATTAGAGGTGACGAGGTCAGGCAAATCGCACCTGGGCAAACAGGGAAGATAGCTGAT…
24	QTL-nRBD	GFP		QTL-Loop4	SacI/R1 into D1794(B2AR-Pac-GFP)	Good-PM	Binds	QTL-nRBD	GAGCTCAAGCTTCAAATTCGGCGCGCCACCATGGGCCTCCGGGCGCTGATGCTGTGGTTGCTGGCGGCGACGGGGCTCGTGCGCGAGTCCCTGCAAGGAGAGTTCCAAAGGAAGCTGTACCCGGTCGCCACCATGACCAACTTGTGTCCCTTCGGTGAGGTATTCAACGCAACCCGGTTCGCTAGCGTCTACGCCTGGAACAGAAAACGGATCTCTAATTGCGTTGCAGACTACAGTGTGCTCTACAACAGTGCGTCATTTTCCACCTTCAAGTGCTATGGAGTCAGCCCAACCAAACTTAATGACCTTTGCTTCACGAACGTGTACGCAGATAGCTTCGTCATTAGAGGTGACGAGGTCAGGCAAATCGCACCTGGGCAAACAGGGAAGATAGCTGAT…
25	Y489A-OM.BA.1-nRBD	GFP	B.1.1.529 parent	Y489A-OM.BA.1	SacI/R1 into D1794(B2AR-Pac-GFP)	not at PM	no Bind	Y489A-OM.BA.1-nRBD	GAGCTCAAGCTTCAAATTCGGCGCGCCACCATGGGCCTCCGGGCGCTGATGCTGTGGTTGCTGGCGGCGACGGGGCTCGTGCGCGAGTCCCTGCAAGGAGAGTTCCAAAGGAAGCTGTACCCGGTCGCCACCATGACCAACTTGTGTCCCTTCGATGAGGTATTCAACGCAACCCGGTTCGCTAGCGTCTACGCCTGGAACAGAAAACGGATCTCTAATTGCGTTGCAGACTACAGTGTGCTCTACAACCTTGCGCCATTTTTCACCTTCAAGTGCTATGGAGTCAGCCCAACCAAACTTAATGACCTTTGCTTCACGAACGTGTACGCAGATAGCTTCGTCATTAGAGGTGACGAGGTCAGGCAAATCGCACCTGGGCAAACAGGGAATATAGCTGAT…
26	P491A-OM.BA.1-nRBD	GFP	B.1.1.529 parent	P491A-OM.BA.1	SacI/R1 into D1794(B2AR-Pac-GFP)	not at PM	no Bind	P491A-OM.BA.1-nRBD	GAGCTCAAGCTTCAAATTCGGCGCGCCACCATGGGCCTCCGGGCGCTGATGCTGTGGTTGCTGGCGGCGACGGGGCTCGTGCGCGAGTCCCTGCAAGGAGAGTTCCAAAGGAAGCTGTACCCGGTCGCCACCATGACCAACTTGTGTCCCTTCGATGAGGTATTCAACGCAACCCGGTTCGCTAGCGTCTACGCCTGGAACAGAAAACGGATCTCTAATTGCGTTGCAGACTACAGTGTGCTCTACAACCTTGCGCCATTTTTCACCTTCAAGTGCTATGGAGTCAGCCCAACCAAACTTAATGACCTTTGCTTCACGAACGTGTACGCAGATAGCTTCGTCATTAGAGGTGACGAGGTCAGGCAAATCGCACCTGGGCAAACAGGGAATATAGCTGAT…
27	OM.BA.2-nRBD	GFP	B.1.1.529.2	G339D, S371F, S373P, S375F, T376A, D405N, R408S, K417N, N440K, S477N, T478K, E484A, Q493R, Q498R, N501Y, Y505H	SacI/R1 into D1794(B2AR-Pac-GFP)	Good-PM	Binds	OM.BA.2-nRBD	GAGCTCAAGCTTCAAATTCGGCGCGCCACCATGGGCCTCCGGGCGCTGATGCTGTGGTTGCTGGCGGCGACGGGGCTCGTGCGCGAGTCCCTGCAAGGAGAGTTCCAAAGGAAGCTGTACCCGGTCGCCACCATGACCAACTTGTGTCCCTTCGATGAGGTATTCAACGCAACCCGGTTCGCTAGCGTCTACGCCTGGAACAGAAAACGGATCTCTAATTGCGTTGCAGACTACAGTGTGCTCTACAACTTTGCGCCATTTTTCGCCTTCAAGTGCTATGGAGTCAGCCCAACCAAACTTAATGACCTTTGCTTCACGAACGTGTACGCAGATAGCTTCGTCATTAGAGGTAACGAGGTCTCGCAAATCGCACCTGGGCAAACAGGGAATATAGCTGAT…
28	OM.BA.4 or .5-nRBD	GFP		G339D, S371F, S373P, S375F, T376A, D405N, R408S, K417N, N440K, L452R, S477N, T478K, E484A, F486V Q498R, N501Y, Y505H	SacI/R1 into D1794(B2AR-Pac-GFP)	Good-PM	Binds	OM.BA.4 or .5-nRBD	GAGCTCAAGCTTCAAATTCGGCGCGCCACCATGGGCCTCCGGGCGCTGATGCTGTGGTTGCTGGCGGCGACGGGGCTCGTGCGCGAGTCCCTGCAAGGAGAGTTCCAAAGGAAGCTGTACCCGGTCGCCACCATGACCAACTTGTGTCCCTTCGATGAGGTATTCAACGCAACCCGGTTCGCTAGCGTCTACGCCTGGAACAGAAAACGGATCTCTAATTGCGTTGCAGACTACAGTGTGCTCTACAACTTTGCGCCATTTTTCGCCTTCAAGTGCTATGGAGTCAGCCCAACCAAACTTAATGACCTTTGCTTCACGAACGTGTACGCAGATAGCTTCGTCATTAGAGGTAACGAGGTCTCGCAAATCGCACCTGGGCAAACAGGGAATATAGCTGAT…
29	N578A-NL63-nRBD	GFP	NL63	N578A	SacI/R1 into D1794(B2AR-Pac-GFP)	Good-PM	Binds	N578A-NL63-nRBD	GAGCTCAAGCTTCAAATTCGGCGCGCCACCATGGGCCTCCGGGCGCTGATGCTGTGGTTGCTGGCGGCGACGGGGCTCGTGCGCGAGTCCCTGCAAGGAGAGTTCCAAAGGAAGCTGTACCCGGTCGCCACCATGCAGCACACCGACATCAATTTTACAGCCACCGCATCATTCGGAGGTAGCTGTTACGTCTGCAAGCCACACCAAGTGAACATATCTCTCAACGGCAATACCAGTGTGTGTGTTAGAACATCTCATTTCTCAATCAGGTATATCTATAACAGGGTGAAGTCTGGAAGTCCCGGCGATTCCTCTTGGCACATCTATCTGAAGTCAGGTACATGCCCATTCTCTTTTTCTAAGCTGAATAACTTTCAGAAATTCAAGACCATATGCTTT…
30	N578Y-NL63-nRBD	GFP	NL63	N578Y	SacI/R1 into D1794(B2AR-Pac-GFP)	Good-PM	Binds	N578Y-NL63-nRBD	GAGCTCAAGCTTCAAATTCGGCGCGCCACCATGGGCCTCCGGGCGCTGATGCTGTGGTTGCTGGCGGCGACGGGGCTCGTGCGCGAGTCCtTGCAAGGAGAGTTCCAAAGGAAGCTGTACCCGGTCGCCACCATGCAGCACACCGACATCAATTTTACAGCCACCGCATCATTCGGAGGTAGCTGTTACGTCTGCAAGCCACACCAAGTGAACATATCTCTCAACGGCAATACCAGTGTGTGTGTTAGAACATCTCATTTCTCAATCAGGTATATCTATAACAGGGTGAAGTCTGGAAGTCCCGGCGATTCCTCTTGGCACATCTATCTGAAGTCAGGTACATGCCCATTCTCTTTTTCTAAGCTGAATAACTTTCAGAAATTCAAGACCATATGCTTT…
31	S576N,N578Y-NL63-nRBD	GFP	NL63	S576N, N578Y	SacI/R1 into D1794(B2AR-Pac-GFP)	Good-PM	Binds	S576N,N578Y-NL63-nRBD	GAGCTCAAGCTTCAAATTCGGCGCGCCACCATGGGCCTCCGGGCGCTGATGCTGTGGTTGCTGGCGGCGACGGGGCTCGTGCGCGAGTCCCTGCAAGGAGAGTTCCAAAGGAAGCTGTACCCGGTCGCCACCATGCAGCACACCGACATCAATTTTACAGCCACCGCATCATTCGGAGGTAGCTGTTACGTCTGCAAGCCACACCAAGTGAACATATCTCTCAACGGCAATACCAGTGTGTGTGTTAGAACATCTCATTTCTCAATCAGGTATATCTATAACAGGGTGAAGTCTGGAAGTCCCGGCGATTCCTCTTGGCACATCTATCTGAAGTCAGGTACATGCCCATTCTCTTTTTCTAAGCTGAATAACTTTCAGAAATTCAAGACCATATGCTTT…
32	XBB.1.5-RBD	GFP	XBB.1.5	G339H, R346T, L368I, S371F, S373P, S375F, T376A, D405N, R408S, K417N, N440K, V455P, G446S, N460K, S477N, T478K, E484A, F486P, F490S, Q498R, N501Y, Y505H	SacI/R1 into D1794(B2AR-Pac-GFP)	Good-PM	Binds	XBB.1.5-RBD	GAGCTCAAGCTTCAAATTCGGCGCGCCACCATGGGCCTCCGGGCGCTGATGCTGTGGTTGCTGGCGGCGACGGGGCTCGTGCGCGAGTCCCTGCAAGGAGAGTTCCAAAGGAAGCTGTACCCGGTCGCCACCATGACCAACTTGTGTCCCTTCCACGAGGTATTCAACGCAACCACCTTCGCTAGCGTCTACGCCTGGAACAGAAAACGGATCTCTAATTGCGTTGCAGACTACAGTGTGATCTACAACTTTGCGCCATTTTTCGCCTTCAAGTGCTATGGAGTCAGCCCAACCAAACTTAATGACCTTTGCTTCACGAACGTGTACGCAGATAGCTTCGTCATTAGAGGTAACGAGGTCTCGCAAATCGCACCTGGGCAAACAGGGAATATAGCTGAT…
33	T500A-RBD	GFP		T500A	Sca1/R1 into SARS2-nRBD (B2AR-Pac-GFP)	Good-PM	Binds	T500A-RBD	atggacattAGTACTGAAATCTATCAGGCGGGCTCCACGCCCTGTAATGGCGTAGAAGGGTTTAACTGTTATTTTCCTTTGCAGTCTTACGGATTTCAACCAGCTAATGGAGTGGGCTACCAGCCTTACCGGGTGGTAGTTCTCTCATTTGAACTTTTGCACGCCCCCGCAACTGTATGCGGTCCCAAGAAGATGGGGCCACACGGGAACGACAGCGACTTCTTGCTGGCACCCAACGGAAGCCGAGCGCCAGACCACGACGTCACTCAGGAACGGGACGAAGCGTGGGTTGTGGGCATGGCCATCCTCATGTCGGTTATCGTCCTGGCCATCGTGTTTGGCAACGTGCTGGTCATCACGGCCATTGCCAAGTTCGAGCGACTACAAACCGTCACCAAC…
34	G502A-RBD	GFP		G502A	Sca1/R1 into SARS2-nRBD (B2AR-Pac-GFP)	Good-PM	Poorly binds	G502A-RBD	atggacattAGTACTGAAATCTATCAGGCGGGCTCCACGCCCTGTAATGGCGTAGAAGGGTTTAACTGTTATTTTCCTTTGCAGTCTTACGGATTTCAACCAACTAATGCAGTGGGCTACCAGCCTTACCGGGTGGTAGTTCTCTCATTTGAACTTTTGCACGCCCCCGCAACTGTATGCGGTCCCAAGAAGATGGGGCCACACGGGAACGACAGCGACTTCTTGCTGGCACCCAACGGAAGCCGAGCGCCAGACCACGACGTCACTCAGGAACGGGACGAAGCGTGGGTTGTGGGCATGGCCATCCTCATGTCGGTTATCGTCCTGGCCATCGTGTTTGGCAACGTGCTGGTCATCACGGCCATTGCCAAGTTCGAGCGACTACAAACCGTCACCAAC…
35	T500A,G502A-RBD	GFP		T500A, G502A	Sca1/R1 into SARS2-nRBD (B2AR-Pac-GFP)	Good-PM	no Bind	T500A,G502A-RBD	atggacattAGTACTGAAATCTATCAGGCGGGCTCCACGCCCTGTAATGGCGTAGAAGGGTTTAACTGTTATTTTCCTTTGCAGTCTTACGGATTTCAACCAGCTAATGCAGTGGGCTACCAGCCTTACCGGGTGGTAGTTCTCTCATTTGAACTTTTGCACGCCCCCGCAACTGTATGCGGTCCCAAGAAGATGGGGCCACACGGGAACGACAGCGACTTCTTGCTGGCACCCAACGGAAGCCGAGCGCCAGACCACGACGTCACTCAGGAACGGGACGAAGCGTGGGTTGTGGGCATGGCCATCCTCATGTCGGTTATCGTCCTGGCCATCGTGTTTGGCAACGTGCTGGTCATCACGGCCATTGCCAAGTTCGAGCGACTACAAACCGTCACCAAC…
36	P507A-RBD	GFP		P507A	Sca1/R1 into SARS2-nRBD (B2AR-Pac-GFP)	Good-PM	Binds	P507A-RBD	atggacattAGTACTGAAATCTATCAGGCGGGCTCCACGCCCTGTAATGGCGTAGAAGGGTTTAACTGTTATTTTCCTTTGCAGTCTTACGGATTTCAACCAACTAATGGAGTGGGCTACCAGGCTTACCGGGTGGTAGTTCTCTCATTTGAACTTTTGCACGCCCCCGCAACTGTATGCGGTCCCAAGAAGATGGGGCCACACGGGAACGACAGCGACTTCTTGCTGGCACCCAACGGAAGCCGAGCGCCAGACCACGACGTCACTCAGGAACGGGACGAAGCGTGGGTTGTGGGCATGGCCATCCTCATGTCGGTTATCGTCCTGGCCATCGTGTTTGGCAACGTGCTGGTCATCACGGCCATTGCCAAGTTCGAGCGACTACAAACCGTCACCAAC…
37	R509A-RBD	GFP		R509A	Sca1/R1 into SARS2-nRBD (B2AR-Pac-GFP)	Poor PM	Binds	R509A-RBD	atggacattAGTACTGAAATCTATCAGGCGGGCTCCACGCCCTGTAATGGCGTAGAAGGGTTTAACTGTTATTTTCCTTTGCAGTCTTACGGATTTCAACCAACTAATGGAGTGGGCTACCAGCCTTACGCTGTGGTAGTTCTCTCATTTGAACTTTTGCACGCCCCCGCAACTGTATGCGGTCCCAAGAAGATGGGGCCACACGGGAACGACAGCGACTTCTTGCTGGCACCCAACGGAAGCCGAGCGCCAGACCACGACGTCACTCAGGAACGGGACGAAGCGTGGGTTGTGGGCATGGCCATCCTCATGTCGGTTATCGTCCTGGCCATCGTGTTTGGCAACGTGCTGGTCATCACGGCCATTGCCAAGTTCGAGCGACTACAAACCGTCACCAAC…
38	Y489W-RBD	GFP		Y489W	Sca1/R1 into SARS2-nRBD (B2AR-Pac-GFP)	Good-PM	Poorly binds	Y489W-RBD	atggacattAGTACTGAAATCTATCAGGCGGGCTCCACGCCCTGTAATGGCGTAGAAGGGTTTAACTGTTGGTTTCCTTTGCAGTCTTACGGATTTCAACCAACTAATGGAGTGGGCTACCAGCCTTACCGGGTGGTAGTTCTCTCATTTGAACTTTTGCACGCCCCCGCAACTGTATGCGGTCCCAAGAAGATGGGGCCACACGGGAACGACAGCGACTTCTTGCTGGCACCCAACGGAAGCCGAGCGCCAGACCACGACGTCACTCAGGAACGGGACGAAGCGTGGGTTGTGGGCATGGCCATCCTCATGTCGGTTATCGTCCTGGCCATCGTGTTTGGCAACGTGCTGGTCATCACGGCCATTGCCAAGTTCGAGCGACTACAAACCGTCACCAAC…
39	Y489H-RBD	GFP		Y489H	Sca1/R1 into SARS2-nRBD (B2AR-Pac-GFP)	Good-PM	Binds	Y489H-RBD	atggacattAGTACTGAAATCTATCAGGCGGGCTCCACGCCCTGTAATGGCGTAGAAGGGTTTAACTGTCACTTTCCTTTGCAGTCTTACGGATTTCAACCAACTAATGGAGTGGGCTACCAGCCTTACCGGGTGGTAGTTCTCTCATTTGAACTTTTGCACGCCCCCGCAACTGTATGCGGTCCCAAGAAGATGGGGCCACACGGGAACGACAGCGACTTCTTGCTGGCACCCAACGGAAGCCGAGCGCCAGACCACGACGTCACTCAGGAACGGGACGAAGCGTGGGTTGTGGGCATGGCCATCCTCATGTCGGTTATCGTCCTGGCCATCGTGTTTGGCAACGTGCTGGTCATCACGGCCATTGCCAAGTTCGAGCGACTACAAACCGTCACCAAC…
40	Cys480488-OM.BA.1-RBD	GFP		C480A,C488A-OM.BA.1	Sca1/R1 into OM.BA.1-nRBD(B2AR-Pac-GFP)	Good-PM	no Bind	Cys480488-OM.BA.1-RBD	atggacattAGTACTGAAATCTATCAGGCGGGCAACAAGCCCGCTAATGGCGTAGCAGGGTTTAACGCTTATTTTCCTTTGCGGTCTTACTCATTTCGACCAACTTACGGAGTGGGCCACCAGCCTTACCGGGTGGTAGTTCTCTCATTTGAACTTTTGCACGCCCCCGCAACTGTATGCGGTCCCAAGAAGATGGGGCCACACGGGAACGACAGCGACTTCTTGCTGGCACCCAACGGAAGCCGAGCGCCAGACCACGACGTCACTCAGGAACGGGACGAAGCGTGGGTTGTGGGCATGGCCATCCTCATGTCGGTTATCGTCCTGGCCATCGTGTTTGGCAACGTGCTGGTCATCACGGCCATTGCCAAGTTCGAGCGACTACAAACCGTCACCAAC…
41	Y489A-XBB.1.5-RBD	GFP		Y489A-XBB.1.5	Sca1/R1 into XBB.1.5-nRBD(B2AR-Pac-GFP)	Good-PM	no Bind	Y489A-XBB.1.5-RBD	atggacattAGTACTGAAATCTATCAGGCGGGCAACAAGCCCTGTAATGGCGTAGCAGGGCCAAACTGTGCTTCGCCTTTGCAGTCTTACGGATTTCGACCAACTTACGGAGTGGGCCACCAGCCTTACCGGGTGGTAGTTCTCTCATTTGAACTTTTGCACGCCCCCGCAACTGTATGCGGTCCCAAGAAGATGGGGCCACACGGGAACGACAGCGACTTCTTGCTGGCACCCAACGGAAGCCGAGCGCCAGACCACGACGTCACTCAGGAACGGGACGAAGCGTGGGTTGTGGGCATGGCCATCCTCATGTCGGTTATCGTCCTGGCCATCGTGTTTGGCAACGTGCTGGTCATCACGGCCATTGCCAAGTTCGAGCGACTACAAACCGTCACCAAC…
42	Cys480488-XBB.1.5-RBD	GFP		C480A,C488A-XBB.1.5	Sca1/R1 into XBB.1.5-nRBD(B2AR-Pac-GFP)	Good-PM	no Bind	Cys480488-XBB.1.5-RBD	atggacattAGTACTGAAATCTATCAGGCGGGCAACAAGCCCGCTAATGGCGTAGCAGGGCCAAACGCTTATTCGCCTTTGCAGTCTTACGGATTTCGACCAACTTACGGAGTGGGCCACCAGCCTTACCGGGTGGTAGTTCTCTCATTTGAACTTTTGCACGCCCCCGCAACTGTATGCGGTCCCAAGAAGATGGGGCCACACGGGAACGACAGCGACTTCTTGCTGGCACCCAACGGAAGCCGAGCGCCAGACCACGACGTCACTCAGGAACGGGACGAAGCGTGGGTTGTGGGCATGGCCATCCTCATGTCGGTTATCGTCCTGGCCATCGTGTTTGGCAACGTGCTGGTCATCACGGCCATTGCCAAGTTCGAGCGACTACAAACCGTCACCAAC…
43	T500A,G502A-OM.BA.1-RBD	GFP		T500A, G502A-OM.BA.1	Sca1/R1 into OM.BA.1-nRBD(B2AR-Pac-GFP)	Good-PM	no Bind	T500A,G502A-OM.BA.1-RBD	atggacattAGTACTGAAATCTATCAGGCGGGCAACAAGCCCTGTAATGGCGTAGCAGGGTTTAACTGTTATTTTCCTTTGCGGTCTTACTCATTTCGACCAGCTTACGCTGTGGGCCACCAGCCTTACCGGGTGGTAGTTCTCTCATTTGAACTTTTGCACGCCCCCGCAACTGTATGCGGTCCCAAGAAGATGGGGCCACACGGGAACGACAGCGACTTCTTGCTGGCACCCAACGGAAGCCGAGCGCCAGACCACGACGTCACTCAGGAACGGGACGAAGCGTGGGTTGTGGGCATGGCCATCCTCATGTCGGTTATCGTCCTGGCCATCGTGTTTGGCAACGTGCTGGTCATCACGGCCATTGCCAAGTTCGAGCGACTACAAACCGTCACCAAC…
44	T500A,G502A-XBB.1.5-RBD	GFP		T500A, G502A-XBB.1.5	Sca1/R1 into XBB.1.5-nRBD(B2AR-Pac-GFP)	Good-PM	no Bind	T500A,G502A-XBB.1.5-RBD	atggacattAGTACTGAAATCTATCAGGCGGGCAACAAGCCCTGTAATGGCGTAGCAGGGCCAAACTGTTATTCGCCTTTGCAGTCTTACGGATTTCGACCAGCTTACGCTGTGGGCCACCAGCCTTACCGGGTGGTAGTTCTCTCATTTGAACTTTTGCACGCCCCCGCAACTGTATGCGGTCCCAAGAAGATGGGGCCACACGGGAACGACAGCGACTTCTTGCTGGCACCCAACGGAAGCCGAGCGCCAGACCACGACGTCACTCAGGAACGGGACGAAGCGTGGGTTGTGGGCATGGCCATCCTCATGTCGGTTATCGTCCTGGCCATCGTGTTTGGCAACGTGCTGGTCATCACGGCCATTGCCAAGTTCGAGCGACTACAAACCGTCACCAAC…
Membraned experiments
gapFarred	gapFarred (AFP CodonOpt)	Farred (AFP CodonOpt)		Codon Optimized	SacI/NotI into pEGFPN-1	NA	NA	gapFarred (AFP CodonOpt)	GAGCTCAAGCTTCGAATTCGGCGCGCCACCATGCTGTGCTGCATCAGAAGAACTAAGCCGGTTGAGAAGAATGAAGAGGCCGATCAGGAGATGGTGAGCAAGGGCGAGGAGCTGATCAAGGAGAACATGCACATGAAGCTGTACATGGAGGGCACCGTGAACAACCACCACTTCAAGTGCACCAGCGAGGGCGAGGGCAAGCCCTACGAGGGCACCCAGACCCAGAGAATCAAGGTGGTGGAGGGCGGCCCCCTGCCCTTCGCCTTCGACATCCTGGCCACCTCTTTCATGTACGGTTCCCATACCTTTATCAACCACACACAGGGGATTCCCGACTTTTGGAAACAGTCTTTTCCAGAGGGTTTCACATGGGAGCGCGTCACCACCTATGAGGACGGG…
ACE WT	ACE WT-GFP	GFP			Ordered- R1/PacI	Good-PM	Binds-RBDs	ACE WT-GFP	GAATTCACAGGGGACGATGTCAAGCTCTTCCTGGCTCCTTCTCAGCCTTGTTGCTGTAACTGCTGCTCAGTCCACCATTGAGGAACAGGCCAAGACATTTTTGGACAAGTTTAACCACGAAGCCGAAGACCTGTTCTATCAAAGTTCACTTGCTTCTTGGAATTATAACACCAATATTACTGAAGAGAATGTCCAAAACATGAATAATGCTGGGGACAAATGGTCTGCCTTTTTAAAGGAACAGTCCACACTTGCCCAAATGTATCCACTACAAGAAATTCAGAATCTCACAGTCAAGCTTCAGCTGCAGGCTCTTCAGCAAAATGGGTCTTCAGTGCTCTCAGAAGACAAGAGCAAACGGTTGAACACAATTCTAAATACAATGAGCACCATCTACAG…
muscRBD-Delta-Cherry	muscRBD-Delta-Cherry	mCherry	B.1.617.2	L452R, T478K	Sac/R1 into D1794(B2AR-Pac-GPF)	Good-PM	Binds-ACE2 WT	muscRBD-Delta-Cherry	GAGCTCAAGCTTCAAATTCGGCGCGCCACCATGGGCCTCCGGGCGCTGATGCTGTGGTTGCTGGCGGCGACGGGGCTCGTGCGCGAGTCCCTGCAAGGAGAGTTCCAAAGGAAGCTGTACCCGGTCGCCACCATGACCAACTTGTGTCCCTTCGGTGAGGTATTCAACGCAACCCGGTTCGCTAGCGTCTACGCCTGGAACAGAAAACGGATCTCTAATTGCGTTGCAGACTACAGTGTGCTCTACAACAGTGCGTCATTTTCCACCTTCAAGTGCTATGGAGTCAGCCCAACCAAACTTAATGACCTTTGCTTCACGAACGTGTACGCAGATAGCTTCGTCATTAGAGGTGACGAGGTCAGGCAAATCGCACCTGGGCAAACAGGGAAGATAGCTGAT…
gapTeal	gapTeal	Teal		Parent sequence:D396 published	in pEGFPN-1	NA	NA	gapTeal	ATGCTGTGCTGCATCAGAAGAACTAAGCCGGTTGAGAAGAATGAAGAGGCCGATCAGGAGATGGTGAGCAAGGGCGAGGAGACCACAATGGGCGTAATCAAGCCCGACATGAAGATCAAGCTGAAGATGGAGGGCAACGTGAATGGCCACGCCTTCGTGATCGAGGGCGAGGGCGAGGGCAAGCCCTACGACGGCACCAACACCATCAACCTGGAGGTGAAGGAGGGAGCCCCCCTGCCCTTCTCCTACGACATTCTGACCACCGCGTTCGCCTACGGCAACAGGGCCTTCACCAAGTACCCCGACGACATCCCCAACTACTTCAAGCAGTCCTTCCCCGAGGGCTACTCTTGGGAGCGCACCATGACCTTCGAGGACAAGGGCATCGTGAAGGTGAAG…
